# Single cell RNA sequencing of *D. pseudoobscura* testes reveals transcriptional signatures of heteromorphic spermatogenesis

**DOI:** 10.64898/2026.07.21.739797

**Authors:** Fiona Messer, April Talbot, Sabrina Williams, Nathan Harmston, Helen White-Cooper

## Abstract

Sperm heteromorphy, the production of multiple sperm morphs with distinct functions, has evolved repeatedly in animals but its developmental and molecular basis remains poorly understood. In the *Drosophila obscura* group, males produce fertilising eusperm and non-fertilising parasperm, yet when and how these lineages diverge is unclear. Here, we applied single-cell RNA sequencing to whole testes of *D. pseudoobscura* to resolve cell-type composition, developmental trajectories, and transcriptional differences between sperm morphs. Analysis of ∼6,500 cells across two replicates identified germline and somatic cell populations and reconstructed spermatogenesis from stem cells to elongated spermatids. We identified a bifurcation in the germline trajectory at the early spermatocyte stage, corresponding to eusperm and parasperm lineages, which was maintained through spermiogenesis. Euspermatocytes, destined to generate longer eusperm, exhibited higher transcriptional activity than paraspermatocytes. Differentially expressed genes included structural sperm tail components, chromatin condensation proteins, post-meiotically transcribed genes and gene duplications resulting in paralogues with reciprocal expression patterns. We also identified markers of somatic cyst cells, including head and tail cyst cells, but found no evidence of morph-specific specialisation within the cyst cell lineage. The transcriptional activities of the distinct germline trajectories corresponded with differential expression of orthologues of critical transcriptional regulators known in *D. melanogaster*. The transcriptional activator *TGIF* was enriched in euspermatocytes, while the transcriptional repressor *kmg* was upregulated in paraspermatocytes. GFP-tagged Kmg showed higher abundance and greater chromatin localisation in paraspermatocytes. These findings demonstrate that sperm morph identity is first apparent in early primary spermatocytes and is largely germline intrinsic. We propose that differential transcriptional provisioning and developmental timing underpin sperm length, providing a framework for understanding the evolution and regulation of sperm heteromorphy.
