## Supplementary material for "Single cell RNA sequencing of *D. pseudoobscura* testes reveals transcriptional signatures of heteromorphic spermatogenesis": Table S1 - Dpse orthologues.xlsx

### Sheet: Sheet1
Dmel gene name	Dmel gene symbol	Dpse Gene ID
always early	aly	LOC6900097
polycysteine-related Y	PRY	LOC6902252
Myosin heavy chain	Mhc	LOC6902880
eyes absent	eya	LOC4818017
escargot	esg	LOC4816405
vasa	vas	LOC4817921	*vasa and solo annotation fused, all HCR-FISH probes target only region unique to vasa
protamine A	protA	LOC6903471
flyers cup	f-cup	LOC6897136
presidents cup	p-cup	LOC4815368
shotgun	shg	LOC6898987
TG-interacting factor	TGIF	LOC4805467
kumgang	kmg	LOC4816438
boule	bol	LOC4814025
Sperm-Leucylaminopeptidase 5	S-Lap5	LOC4805168
Sperm-Leucylaminopeptidase 5	S-Lap5	LOC6898081
Sperm-Leucylaminopeptidase 7	S-Lap7	LOC4805161
walker cup	wa-cup	LOC4802953
Sperm-Leucylaminopeptidase 8	S-Lap8	LOC4803787
CG30268	CG30268	LOC4803846
BBSome interacting protein 1	BBIP1	LOC6896825
reduced mechanoreceptor potential A	rempA	LOC4817319
Tubulin tyrosine ligase-like 5	TTLL5	LOC117184592
Tubulin tyrosine ligase-like 5	TTLL5	LOC4811817
Pericentrin-like protein	Plp	LOC4812799
β-Tubulin at 85D	βTub85D	LOC4800596
male fertility factor kl2	kl-2	LOC6899617
male fertility factor kl3	kl-3	LOC26532531
male fertility factor kl5	kl-5	LOC6897086
protamine-like 99C	prtl99C	LOC26532672
protamine	prot	LOC26532541
prominin-like	promL	LOC4803976
prominin-like	promL	LOC6900096
prominin-like	promL	LOC6900110
prominin-like	promL	LOC6897232
prominin-like	promL	LOC6898323
prominin-like	promL	LOC6897674
prominin-like	promL	LOC6897231
prominin-like	promL	LOC117183190
prominin-like	promL	LOC6899002
prominin-like	promL	LOC6898268
prominin-like	promL	LOC4812066
prominin-like	promL	LOC117184687
prominin-like	promL	LOC117185681
wake-up call	wuc	LOC4804758
chromatin assembly factor 1B	caf1B	LOC6897547
cookie monster	comr	LOC4805252
myb-interacting protein 40	mip40	LOC4804612
tombola	tomb	LOC4818077
matotopetli	topi	LOC4801505
chromatin assembly factor 1A	caf1A	LOC4803088
myb-interacting protein 130	Mip130	LOC6901162
no hitter	nht	LOC4816537
TBP-associated factor 5	Taf5	LOC4804885
TBP-associated factor 7	Taf7	LOC4802992
testis-specifically expressed bromodomain containing protein-1	tbrd-1	LOC6897274
testis-specifically expressed bromodomain containing protein-1	tbrd-1	LOC6901771
Mi-2	Mi-2	LOC6900846
simjang	simj	LOC4812933
distal antenna-young	dany	LOC6898848
extradenticle	exd	LOC4811784
homothorax	hth	LOC4801015
broad	br	LOC6902077
Ets at 98B	Ets98B	LOC6896869
forkhead	fkh	LOC4801871
traffic jam	tj	LOC4816276
sine-oculis	so	LOC4803497
CG32052	CG32052	LOC4812906
RNA-binding Fox protein 1	Rbfox1	LOC6900681
CG31296	CG31296	LOC4803306
γ-glutamyl transpeptidase	Ggt-1	LOC4814339
Imaginal disc growth factor 4	Idgf	LOC4814222
metallothionein A	mtnA	LOC4801502
methuselah-like 10	mthl10	LOC4812420
slimfast	slif	LOC4813365
aquarius	aqrs	LOC6896834
Fasiclin 3	Fas3	LOC4816969
N-cadherin	CadN	LOC6903230
pipe	pip	LOC6900247
Vesicular acetylcholine transporter	VAChT	LOC4801342
embryonic lethal abnormal vision	elav	LOC4814760
neuronal Synaptobrevin	nSyb	LOC6900118
