## Supplementary material for "Single cell RNA sequencing of *D. pseudoobscura* testes reveals transcriptional signatures of heteromorphic spermatogenesis": Table S6 - monalisa results.xlsx

### Sheet: Eu vs Para Early (DE - FDR=0.1)
id	name	eusperm - log2enr	parasperm - log2enr	eusperm - padj	parasperm -padj
MA0013.1	br	0.236325	-0.191539	0.00532125	1
MA0022.1	dl	0.0519925	-0.028602	1	1
MA0023.1	dl	0.0856415	-0.035142	1	1
MA0026.1	Eip74EF	0.643657	-0.391409	1.64929e-21	1
MA0049.1	hb	-0.337023	0.323811	1	0.695744
MA0165.1	Abd-B	-0.100579	-0.0745916	1	1
MA0166.1	Antp	-0.397059	0.0721411	1	1
MA0167.1	Awh	-0.0664357	-0.149414	1	1
MA0168.1	B-H1	-0.401091	0.521796	1	0.0695266
MA0169.1	B-H2	-0.231835	0.317551	1	0.653665
MA0170.1	C15	-0.365269	0.255893	1	0.523948
MA0171.1	CG11085	0.0387331	-0.100291	1	1
MA0172.1	CG11294	-0.329576	0.233124	1	1
MA0173.1	CG11617	-0.459138	0.128236	1	1
MA0174.1	Dbx	-0.0827667	-0.0442771	1	1
MA0175.1	lms	-0.204129	-0.100282	1	1
MA0176.1	CG15696	-0.383392	0.0899198	1	1
MA0177.1	CG18599	0.0305825	-0.310416	1	1
MA0178.1	CG32105	-0.313405	0.0938737	1	1
MA0179.1	CG32532	-0.214299	0.0230351	1	1
MA0180.1	Vsx2	0.272551	-0.232613	0.334348	1
MA0181.1	Vsx1	-0.214299	0.0230351	1	1
MA0182.1	CG4328	-0.0384892	-0.0230088	1	1
MA0183.1	HHEX	-0.0764226	-0.0621985	1	1
MA0186.1	Dfd	-0.3173	0.0710912	1	1
MA0187.1	Dll	-0.336644	0.0892184	1	1
MA0188.1	Dr	-0.116641	0.207233	1	1
MA0190.1	Gsc	0.301562	-0.0985761	0.000321612	1
MA0191.1	HGTX	-0.108247	-0.129301	1	1
MA0192.1	Hmx	-0.487479	0.269003	1	0.864854
MA0193.1	schlank	-0.378522	0.116938	1	1
MA0194.1	Lim1	-0.511906	0.0459756	1	1
MA0196.1	NK7.1	-0.337017	0.190342	1	1
MA0198.1	OdsH	-0.0344346	-0.183406	1	1
MA0199.1	Optix	-0.199963	0.0731769	1	1
MA0201.1	Ptx1	0.221669	-0.17896	0.00156167	1
MA0202.1	Rx	-0.0919334	-0.130206	1	1
MA0203.1	Scr	-0.100164	-0.1478	1	1
MA0204.1	Six4	-0.521283	0.334174	1	0.534733
MA0206.1	abd-A	-0.328928	0.0254933	1	1
MA0207.1	achi	-0.000734956	0.188749	1	1
MA0208.1	al	-0.404173	0.279463	1	0.879193
MA0209.1	ap	0.00859731	-0.293046	1	1
MA0210.1	ara	0.0143206	-0.00425603	0.486145	1
MA0211.1	bap	-0.215838	-0.0976239	1	1
MA0212.1	bcd	0.511546	-0.394031	5.14015e-14	1
MA0213.1	brk	0.249235	-0.102446	0.000915279	1
MA0214.1	bsh	-0.318001	0.116904	1	1
MA0215.1	btn	-0.137283	-0.15366	1	1
MA0217.1	caup	0.0431138	-0.0278168	0.236742	1
MA0218.1	ct	0.105733	-0.186682	0.29073	1
MA0219.1	ems	0.00600321	-0.212447	1	1
MA0220.1	en	-0.0773424	-0.166481	1	1
MA0221.1	eve	-0.0431304	-0.281587	1	1
MA0224.1	exex	-0.320334	-0.174032	1	1
MA0225.1	ftz	-0.399111	0.120042	1	1
MA0226.1	hbn	-0.167187	-0.104553	1	1
MA0227.1	hth	0.279099	-0.0479496	0.000430778	1
MA0228.1	ind	-0.220189	-0.0504886	1	1
MA0229.1	inv	-0.407585	0.0498761	1	1
MA0230.1	lab	-0.328928	0.0254933	1	1
MA0231.1	lbe	0.133697	-0.12288	0.00532125	1
MA0232.1	lbl	0.0980303	-0.191603	0.29073	1
MA0233.1	mirr	0.0576543	-0.0431152	9.59524e-05	1
MA0234.1	oc	0.511546	-0.394031	5.14015e-14	1
MA0235.1	onecut	-0.395945	0.288942	1	0.695744
MA0236.1	otp	-0.174084	-0.0536188	1	1
MA0238.1	pb	0.0305825	-0.310416	1	1
MA0240.1	repo	-0.238445	-0.0228645	1	1
MA0241.1	ro	-0.205434	-0.250808	1	1
MA0242.1	Bgb::run	0.134688	-0.139221	1	1
MA0244.1	slbo	0.0955111	0.0620013	0.695744	1
MA0245.1	slou	-0.259242	0.16299	1	1
MA0246.1	so	-0.349131	0.224555	1	0.89334
MA0248.1	tup	-0.137399	0.244733	1	0.944824
MA0250.1	unc-4	-0.271281	0.0551331	1	1
MA0251.1	unpg	-0.0344346	-0.183406	1	1
MA0253.1	vnd	0.106423	0.0856749	0.500795	1
MA0254.1	vvl	-0.144249	0.109718	1	1
MA0256.1	zen	-0.100164	-0.1478	1	1
MA0444.1	CG34031	0.288707	-0.171497	0.000667786	1
MA0445.1	D	0.105984	-0.121765	0.476166	1
MA0446.1	fkh	0.489022	-0.327375	9.13451e-09	1
MA0447.1	gt	0.0175398	-0.0421456	1	1
MA0448.1	H2.0	-0.0141732	-0.0918502	1	1
MA0449.1	h	0.0175398	-0.0178716	1	1
MA0450.1	hkb	0.034869	-0.0263965	1	1
MA0454.1	odd	0.0689151	-0.062125	1	1
MA0456.1	opa	NA	NA	NA	NA
MA0459.1	tll	-0.103927	-0.0151691	1	1
MA0460.1	ttk	-0.119529	0.129835	1	1
MA0216.2	cad	-0.301469	0.340229	1	0.53457
MA0533.1	su(Hw)	NA	NA	NA	NA
MA0534.1	EcR::usp	0.0519925	-0.0443249	1	1
MA0237.2	pan	NA	NA	NA	NA
MA0535.1	Mad	-0.00559343	0.120214	1	1
MA0916.1	Ets21C	0.102176	-0.0854205	1	1
MA0917.1	gcm2	-0.386577	0.470896	1	0.253687
MA1700.1	Clamp	0.212899	-0.220807	1	1
MA2107.1	cg	-0.0585708	0.126392	1	1
MA2108.1	sqz	0.00659487	0.0829867	1	1
MA2188.1	acj6	-0.505971	0.121873	1	1
MA2189.1	Adf1	-0.0255586	-0.0066578	1	1
MA2190.1	Aef1	-0.284264	-0.0522498	1	1
MA2191.1	amos	0.316802	-0.404864	1.1363e-05	1
MA2192.1	Atf-2	0.0519925	-0.050839	1	1
MA2193.1	Atf3	0.102176	-0.0964165	1	1
MA2194.1	Atf6	NA	NA	NA	NA
MA2195.1	ato	0.310868	-0.300086	2.51834e-06	1
MA2196.1	bigmax	0.0856415	-0.119654	1	1
MA2197.1	bin	0.500359	-0.385709	4.61215e-11	1
MA2198.1	Blimp-1	0.118524	-0.116534	1	1
MA2199.1	bowl	-0.00392227	-0.194367	1	1
MA2200.1	bs	0.0175398	-0.0322968	1	1
MA2201.1	Bteb2	NA	NA	NA	NA
MA2202.1	byn	0.0874655	-0.0429872	1	1
MA2203.1	CG12605	0.0519925	-0.0385951	1	1
MA2204.1	CG4360	0.0689151	-0.103364	1	1
MA2205.1	CG7928	0.118524	-0.0579073	1	1
MA2206.1	CHES-1-like	0.435558	-0.393492	9.5089e-08	1
MA2207.1	ci	-0.258283	0.155882	1	0.695744
MA2208.1	crc	0.0175398	-0.0420503	1	1
MA2209.1	CrebA	NA	NA	NA	NA
MA2210.1	CrebB	0.034869	-0.05589	1	1
MA2211.1	croc	0.00914851	-0.0151567	1	1
MA2212.1	dar1	NA	NA	NA	NA
MA2213.1	Dif	0.0175398	-0.00695456	1	1
MA2214.1	dimm	0.0175398	-0.00694604	1	1
MA2215.1	dm	0.0245611	0.0481528	1	1
MA2216.1	Doc2	-0.0718435	0.0570356	1	1
MA2217.1	dpn	-0.549381	0.343482	1	0.695744
MA2218.1	dsf	-0.103927	0.00420828	1	1
MA2219.1	E(spl)m3-HLH	-0.190647	0.0612805	1	1
MA2220.1	E(spl)mbeta-HLH	-0.190647	0.0442651	1	1
MA2221.1	E(spl)mdelta-HLH	-0.206994	0.0712125	1	1
MA2222.1	E(spl)mgamma-HLH	0.0175398	-0.00737632	1	1
MA2223.1	EcR	-0.54082	-0.0216678	1	1
MA2224.1	Eip75B	0.034869	-0.0230703	1	1
MA2225.1	erm	0.00950469	0.0996984	1	1
MA2226.1	ERR	0.166483	-0.184427	1	1
MA2227.1	esg	0.395432	-0.470021	1.83906e-09	1
MA2228.1	Ets65A	0.102176	-0.0854205	1	1
MA2229.1	Ets96B	0.034869	-0.0396254	1	1
MA2230.1	Ets97D	0.0856415	-0.096087	1	1
MA2231.1	Ets98B	0.102176	-0.0662956	1	1
MA2232.1	fd59A	0.423931	-0.256994	9.13451e-09	1
MA2233.1	Fer1	0.0175398	-0.0420711	1	1
MA2234.1	Fer2	0.127557	0.0516288	0.334348	1
MA2235.1	FoxL1	-0.0607638	0.0425297	1	1
MA2236.1	foxo	-0.0959215	0.0486511	1	1
MA2237.1	FoxP	0.372618	-0.284054	1.76776e-06	1
MA2238.1	GATAe	-0.367603	0.0562967	1	1
MA2239.1	gsb	-0.0410397	0.0600272	1	1
MA2240.1	Hey	-0.0548909	-0.0507642	1	1
MA2241.1	HLH4C	NA	NA	NA	NA
MA2242.1	Hnf4	0.0175398	-0.00611859	1	1
MA2243.1	Hr38	0.398382	-0.326644	0.000502946	1
MA2244.1	Hr39	0.243033	-0.157121	0.695744	1
MA2245.1	Hr78	-0.42844	-0.155294	1	1
MA2246.1	Jra	-0.151253	0.156852	1	0.695744
MA2247.1	Kah	NA	NA	NA	NA
MA2248.1	kay	0.034869	-0.010365	1	1
MA2249.1	ken	0.10673	0.0499154	0.334348	1
MA2250.1	klu	0.102176	-0.0887425	1	1
MA2251.1	knrl	0.0519925	-0.0344256	1	1
MA2252.1	lmd	NA	NA	NA	NA
MA2253.1	luna	0.182121	-0.131547	1	1
MA2254.1	lz	0.00178501	-0.0732786	1	1
MA2255.1	Max	0.0245611	0.0481528	1	1
MA2256.1	mid	0.0580013	0.0287316	1	1
MA2257.1	Mitf	0.102772	-0.0870338	1	1
MA2258.1	Mnt	0.0689151	-0.0502442	1	1
MA2259.1	org-1	-0.233733	0.273789	1	0.879193
MA2260.1	pdm3	0.514113	-0.530941	2.84181e-08	1
MA2261.1	phol	-0.0581631	0.159601	1	0.695744
MA2262.1	pnt	-0.00632232	-0.0656231	1	1
MA2263.1	Poxm	NA	NA	NA	NA
MA2264.1	Rel	NA	NA	NA	NA
MA2265.1	retn	-0.125688	-0.0698415	1	1
MA2266.1	Rfx	NA	NA	NA	NA
MA2267.1	rib	-0.654267	0.533763	1	0.10676
MA2268.1	sage	0.243033	-0.194827	0.695744	1
MA2269.1	sc	0.182121	-0.117434	1	1
MA2270.1	scrt	0.0175398	-0.0125847	1	1
MA2271.1	sens	0.0519925	-0.0653997	1	1
MA2272.1	slp2	0.644211	-0.567332	2.43265e-20	1
MA2273.1	Sox102F	0.0175398	-0.0321115	1	1
MA2274.1	Sox14	0.0689151	-0.0277375	1	1
MA2275.1	Sox15	-0.722225	0.548221	1	0.104202
MA2276.1	Sox21a	NA	NA	NA	NA
MA2277.1	Sox21b	NA	NA	NA	NA
MA2278.1	SoxN	0.0175398	-0.0272921	1	1
MA2279.1	Sp1	-0.00475933	0.0678117	1	1
MA2280.1	Spps	NA	NA	NA	NA
MA2281.1	SREBP	0.034869	-0.0525953	1	1
MA2282.1	SREBP	-0.0497123	0.154153	1	0.695744
MA2283.1	srp	0.255812	0.0102499	0.000667786	1
MA2284.1	ss	0.0519925	-0.0557169	1	1
MA2285.1	sug	NA	NA	NA	NA
MA2286.1	svp	0.104271	-0.249461	0.524241	1
MA2287.1	TfAP-2	-0.523322	0.28472	1	0.257189
MA2288.1	tj	0.257868	-0.345471	0.511191	1
MA2289.1	toy	NA	NA	NA	NA
MA2290.1	Usf	0.034869	-0.0577258	1	1
MA2291.1	vri	0.0519925	-0.086179	1	1
MA2292.1	wor	0.526418	-0.575339	9.13451e-09	1
MA2293.1	Xbp1	-0.516589	0.263308	1	0.743255
MA2294.1	Xrp1	0.0519925	-0.061432	1	1
MA2295.1	ac	-0.333343	0.409945	1	0.422165
MA2296.1	aop	0.251722	-0.181972	0.00541476	1
MA2297.1	BtbVII	0.161908	0.146831	0.190178	1
MA2298.1	CG3065	NA	NA	NA	NA
MA2299.1	CG4854	0.0581355	0.0639643	1	1
MA2300.1	CG8319	NA	NA	NA	NA
MA2301.1	clk	0.00839696	0.000161073	1	1
MA2302.1	Crg-1	0.126212	0.0390036	0.334348	1
MA2303.1	crp	0.315726	-0.287411	0.0675942	1
MA2304.1	cwo	-0.170654	0.0508475	1	1
MA2305.1	cyc	0.0175398	-0.0178716	1	1
MA2306.1	D1	0.018736	0.0871104	1	1
MA2307.1	D19B	NA	NA	NA	NA
MA2308.1	da	0.145697	-0.00262032	0.29073	1
MA2309.1	ewg	0.102176	-0.156981	1	1
MA2310.1	fru	-0.262191	0.228146	1	1
MA2311.1	ftz-f1	-0.28418	0.162698	1	0.695744
MA2312.1	grn	0.0341879	0.142125	1	1
MA2313.1	hng1	NA	NA	NA	NA
MA2314.1	hr3	-0.0892815	0.330128	1	0.695744
MA2315.1	insv	0.0175398	-0.0153165	1	1
MA2316.1	l(3)neo38	0.134688	-0.0669406	1	1
MA2317.1	nau	0.145697	-0.00262032	0.29073	1
MA2318.1	pita	NA	NA	NA	NA
MA2319.1	run	0.171178	-0.141241	0.511191	1
MA2320.1	Sox100B	-0.0896561	0.161939	1	0.695744
MA2321.1	tx	0.145697	-0.00262032	0.29073	1
MA2322.1	ZIPIC	0.150362	-0.00757644	0.695744	1
MA0529.3	BEAF-32	-0.241521	0.224902	1	1
MA0010.2	br	0.202707	-0.178756	0.0675942	1
MA0011.2	br	-0.236412	0.218781	1	0.867804
MA0012.2	br	0.299882	-0.175546	4.08631e-05	1
MA0443.2	btd	-0.0211067	0.093379	1	1
MA0015.2	Cf2	0.096703	0.273373	0.708809	0.879193
MA0184.2	CG9876	-0.198104	0.103444	1	1
MA0530.2	cnc::maf-S	0.0689151	-0.0637002	1	1
MA0531.2	CTCF	0.0689151	-0.11102	1	1
MA0185.2	Deaf1	-0.0727369	0.109702	1	0.730519
MA1455.2	dmrt99B	0.034869	-0.0531864	1	1
MA1456.2	Dref	-0.0856698	0.20848	1	1
MA1836.2	dsx	0.304514	-0.332385	0.000208201	1
MA0915.2	dve	0.511546	-0.394031	5.14015e-14	1
MA0189.2	E5	-0.107233	0.0169534	1	1
MA1837.2	Elba1	-0.593371	0.0291862	1	1
MA1838.2	Elba2	-0.593371	0.0291862	1	1
MA0222.2	exd	0.221979	-0.0130073	0.0105019	1
MA1839.2	GATAd	-0.0216301	0.0898498	1	1
MA1840.2	gcm	0.0132719	0.0445823	1	1
MA1457.2	grh	0.0689151	-0.0740608	1	1
MA1458.2	Hsf	-0.255448	0.0748655	1	1
MA1841.2	kn	-0.154487	0.151536	1	0.695744
MA0451.2	kni	0.0856415	-0.0776738	1	1
MA0452.3	Kr	0.102176	-0.0738334	1	1
MA0195.2	Lim3	0.0371389	-0.0411982	1	1
MA1459.2	M1BP	-0.159733	0.396359	1	0.299613
MA0197.3	nub	-0.346742	0.346403	1	0.318149
MA0126.2	ovo	-0.200935	0.388886	1	0.486145
MA1702.2	Pdp1	0.150432	-0.0720301	0.918997	1
MA0457.2	PHDP	-0.0872082	0.10029	1	1
MA1460.2	pho	0.0577284	-0.136079	1	1
MA0536.2	pnr	-0.245234	0.312257	1	0.730519
MA0200.2	Pph13	-0.198104	0.103444	1	1
MA0239.2	prd	-0.200935	0.388886	1	0.486145
MA0243.2	sd	0.20974	-0.198894	0.00760834	1
MA0458.2	slp1	0.182626	-0.0343162	0.10676	1
MA0086.3	sna	0.134688	-0.178362	1	1
MA0532.2	Stat92E	-0.057087	0.1022	1	1
MA1461.2	sv	NA	NA	NA	NA
MA0247.3	tin	-0.181283	0.13797	1	1
MA0205.3	Trl	0.284179	-0.164912	0.000164806	1
MA0249.3	twi	-0.286801	0.48584	1	0.269544
MA0094.3	Ubx	-0.361456	0.116673	1	1
MA0016.2	usp	0.034869	-0.0229215	1	1
MA1462.2	vfl	-0.734257	0.201266	1	1
MA0252.2	vis	-0.091999	0.0248335	1	1
MA0255.2	z	0.077209	0.114451	0.879193	1
MA0257.2	zen2	-0.0246621	-0.245586	1	1
MA0085.2	Su(H)	0.0431044	0.0418369	1	1
CNAAATT	CNAAATT	0.380784	-0.130712	9.79718e-09	1
AGYWGGC	AGYWGGC	0.0343189	-0.297711	1	1

### Sheet: Eu vs Para late (DE - FDR=0.1)
id	name	eusperm - log2enr	parasperm - log2enr	eusperm - padj	parasperm -padj
MA0013.1	br	0.19778	-0.277384	0.325571	1
MA0022.1	dl	0.120713	-0.0951015	0.55943	1
MA0023.1	dl	0.0597758	-0.0656329	0.982386	1
MA0026.1	Eip74EF	-0.183413	0.164494	1	0.829892
MA0049.1	hb	-0.249338	0.111539	1	0.86671
MA0165.1	Abd-B	0.101333	-0.0759558	0.163887	1
MA0166.1	Antp	-0.241817	0.168053	1	0.762523
MA0167.1	Awh	-0.116505	0.135364	1	0.760707
MA0168.1	B-H1	-0.315995	0.286179	1	0.122099
MA0169.1	B-H2	-0.274244	0.267465	1	0.230226
MA0170.1	C15	-0.134079	0.121529	1	0.533799
MA0171.1	CG11085	-0.0250483	0.0180583	1	1
MA0172.1	CG11294	-0.224311	0.260238	1	0.410491
MA0173.1	CG11617	-0.0033248	0.0734544	1	1
MA0174.1	Dbx	-0.0224915	0.0471607	1	0.982386
MA0175.1	lms	-0.0628831	0.0775887	1	0.920715
MA0176.1	CG15696	-0.0625125	0.0569863	1	0.920715
MA0177.1	CG18599	-0.0365289	0.0618957	1	1
MA0178.1	CG32105	-0.121811	0.117637	1	0.829892
MA0179.1	CG32532	-0.160098	0.171706	1	0.612309
MA0180.1	Vsx2	-0.112897	0.21667	1	0.829892
MA0181.1	Vsx1	-0.160098	0.171706	1	0.612309
MA0182.1	CG4328	-0.0394817	0.0337524	1	0.934382
MA0183.1	HHEX	-0.10485	0.136153	1	0.738921
MA0186.1	Dfd	-0.136033	0.0815034	1	0.982386
MA0187.1	Dll	-0.112736	0.110469	1	0.760707
MA0188.1	Dr	-0.376759	0.39456	1	0.178925
MA0190.1	Gsc	-0.118968	0.114276	1	0.872049
MA0191.1	HGTX	-0.143135	0.130888	1	0.75147
MA0192.1	Hmx	-0.0844718	0.0521763	1	1
MA0193.1	schlank	0.0834222	-0.0750463	0.689622	1
MA0194.1	Lim1	-0.129879	0.128677	1	0.919988
MA0196.1	NK7.1	-0.149578	0.134061	1	0.638388
MA0198.1	OdsH	-0.0170256	0.0488499	1	1
MA0199.1	Optix	0.0763716	-0.0645851	0.390899	1
MA0201.1	Ptx1	-0.179976	0.0230654	1	1
MA0202.1	Rx	-0.0874471	0.12572	1	0.771833
MA0203.1	Scr	-0.111257	0.111454	1	0.829892
MA0204.1	Six4	-0.24646	0.200617	1	0.489256
MA0206.1	abd-A	-0.331975	0.297637	1	0.325571
MA0207.1	achi	-0.236048	0.224701	1	0.390899
MA0208.1	al	-0.133003	0.138086	1	0.829892
MA0209.1	ap	-0.102028	0.131683	1	0.762523
MA0210.1	ara	-0.00552084	0.00695295	1	1
MA0211.1	bap	0.30993	-0.413963	0.0413184	1
MA0212.1	bcd	-0.156834	0.0512059	1	1
MA0213.1	brk	0.735027	-0.613008	2.68706e-09	1
MA0214.1	bsh	-0.240518	0.19952	1	0.325375
MA0215.1	btn	-0.165538	0.139652	1	0.752297
MA0217.1	caup	-0.0573732	0.0767224	1	0.178925
MA0218.1	ct	-0.0698961	0.0257069	1	1
MA0219.1	ems	-0.0401793	0.0795749	1	0.846421
MA0220.1	en	-0.068827	0.105526	1	0.829892
MA0221.1	eve	0.0488702	0.00246702	0.829892	1
MA0224.1	exex	-0.186738	0.235473	1	0.55943
MA0225.1	ftz	-0.161937	0.121403	1	0.823815
MA0226.1	hbn	-0.0206695	0.0480037	1	1
MA0227.1	hth	-0.197811	0.226862	1	0.379074
MA0228.1	ind	-0.140227	0.13709	1	0.824213
MA0229.1	inv	-0.135779	0.172919	1	0.689622
MA0230.1	lab	-0.331975	0.297637	1	0.325571
MA0231.1	lbe	0.0431066	-0.0340255	0.489256	1
MA0232.1	lbl	-0.107385	0.0921912	1	0.618678
MA0233.1	mirr	0.0244125	-0.00642835	0.178925	1
MA0234.1	oc	-0.156834	0.0512059	1	1
MA0235.1	onecut	-0.121913	0.14046	1	0.720679
MA0236.1	otp	-0.169479	0.139116	1	0.72911
MA0238.1	pb	-0.0365289	0.0618957	1	1
MA0240.1	repo	-0.0456599	0.0525931	1	1
MA0241.1	ro	-0.197799	0.247765	1	0.481166
MA0242.1	Bgb::run	-0.00492619	-0.100484	1	1
MA0244.1	slbo	0.00356582	-0.0210292	1	1
MA0245.1	slou	-0.255884	0.252295	1	0.143257
MA0246.1	so	-0.130114	0.120009	1	0.762523
MA0248.1	tup	-0.174197	0.166545	1	0.612309
MA0250.1	unc-4	-0.0977864	0.0797337	1	0.970815
MA0251.1	unpg	-0.0170256	0.0488499	1	1
MA0253.1	vnd	0.0972731	-0.0526824	0.829892	1
MA0254.1	vvl	-0.0333358	0.00437009	1	1
MA0256.1	zen	-0.111257	0.111454	1	0.829892
MA0444.1	CG34031	0.106031	-0.165605	0.645569	1
MA0445.1	D	0.0592161	0.000295716	0.982386	1
MA0446.1	fkh	0.13752	-0.12767	0.623204	1
MA0447.1	gt	0.0419087	-0.0645958	1	1
MA0448.1	H2.0	0.0654057	-0.0555999	0.424559	1
MA0449.1	h	-0.10813	0.0158161	1	1
MA0450.1	hkb	-0.0273338	0.058088	1	1
MA0454.1	odd	-0.329977	0.218427	1	0.621356
MA0456.1	opa	NA	NA	NA	NA
MA0459.1	tll	0.677123	-0.725145	1.45722e-08	1
MA0460.1	ttk	0.0108343	0.065791	1	1
MA0216.2	cad	0.0254813	0.0962924	1	1
MA0533.1	su(Hw)	-0.13779	0.169925	1	0.829892
MA0534.1	EcR::usp	0.0826343	-0.0520204	1	1
MA0237.2	pan	-0.320318	0.29896	1	0.489256
MA0535.1	Mad	0.0123167	0.0149147	1	1
MA0916.1	Ets21C	0.131868	-0.015549	0.629982	1
MA0917.1	gcm2	0.428289	-0.360627	0.00700248	1
MA1700.1	Clamp	-0.527745	0.524681	1	0.212399
MA2107.1	cg	0.205341	-0.170933	0.390189	1
MA2108.1	sqz	-0.089643	0.108297	1	0.55943
MA2188.1	acj6	-0.115199	0.123456	1	0.924753
MA2189.1	Adf1	-0.0137711	0.0478699	1	1
MA2190.1	Aef1	-0.215711	0.144176	1	0.884555
MA2191.1	amos	0.232853	-0.133752	0.254468	1
MA2192.1	Atf-2	0.160791	-0.156951	1	1
MA2193.1	Atf3	0.188165	-0.176923	0.24564	1
MA2194.1	Atf6	NA	NA	NA	NA
MA2195.1	ato	-0.0943713	0.0630929	1	1
MA2196.1	bigmax	-0.0612687	0.113264	1	1
MA2197.1	bin	0.231991	-0.181136	0.0413184	1
MA2198.1	Blimp-1	0.367816	-0.386024	0.0114947	1
MA2199.1	bowl	-0.215865	0.0882326	1	1
MA2200.1	bs	-0.100463	0.0769827	1	1
MA2201.1	Bteb2	NA	NA	NA	NA
MA2202.1	byn	0.398753	-0.416699	0.0100157	1
MA2203.1	CG12605	0.227618	-0.212668	0.201328	1
MA2204.1	CG4360	-0.064953	-0.00289135	1	1
MA2205.1	CG7928	-0.385591	0.341998	1	0.525327
MA2206.1	CHES-1-like	0.161516	-0.21856	0.533799	1
MA2207.1	ci	-0.0412158	0.150111	1	0.89428
MA2208.1	crc	-0.145135	0.090514	1	1
MA2209.1	CrebA	0.0419087	-0.0244797	1	1
MA2210.1	CrebB	0.0826343	-0.111533	1	1
MA2211.1	croc	0.176367	-0.0610106	0.525327	1
MA2212.1	dar1	0.0419087	-0.0341135	1	1
MA2213.1	Dif	0.122242	-0.0935393	1	1
MA2214.1	dimm	0.160791	-0.17851	1	1
MA2215.1	dm	0.350658	-0.338433	0.0100157	1
MA2216.1	Doc2	0.228566	-0.331944	0.319701	1
MA2217.1	dpn	-0.199977	0.0351251	1	1
MA2218.1	dsf	0.357272	-0.506254	0.03804	1
MA2219.1	E(spl)m3-HLH	-0.0266857	-0.0475417	1	1
MA2220.1	E(spl)mbeta-HLH	-0.135207	-0.0850205	1	1
MA2221.1	E(spl)mdelta-HLH	-0.172752	0.111219	1	1
MA2222.1	E(spl)mgamma-HLH	-0.0821183	0.0463955	1	1
MA2223.1	EcR	0.170361	-0.26656	0.533799	1
MA2224.1	Eip75B	-0.0416854	0.0816616	1	1
MA2225.1	erm	0.198603	-0.0423737	0.254468	1
MA2226.1	ERR	0.367295	-0.247232	0.0172196	1
MA2227.1	esg	0.56621	-0.755111	7.92746e-06	1
MA2228.1	Ets65A	0.131868	-0.015549	0.629982	1
MA2229.1	Ets96B	0.0413469	-0.025184	1	1
MA2230.1	Ets97D	-0.25949	0.206305	1	0.824213
MA2231.1	Ets98B	0.405147	-0.334556	0.091487	1
MA2232.1	fd59A	-0.124487	0.158134	1	0.829892
MA2233.1	Fer1	0.23493	-0.271356	0.86671	1
MA2234.1	Fer2	-0.0843988	0.0538304	1	1
MA2235.1	FoxL1	0.0642483	-0.0463228	0.621356	1
MA2236.1	foxo	0.0134043	-0.0851136	1	1
MA2237.1	FoxP	0.0762118	-0.137073	0.829892	1
MA2238.1	GATAe	0.123406	-0.179285	0.390189	1
MA2239.1	gsb	0.0616366	-0.0747237	0.970815	1
MA2240.1	Hey	0.165408	-0.278458	0.537343	1
MA2241.1	HLH4C	-0.0804503	0.134509	1	0.829892
MA2242.1	Hnf4	0.0419087	-0.0305405	1	1
MA2243.1	Hr38	0.242198	-0.231404	0.263463	1
MA2244.1	Hr39	0.140527	-0.0157018	0.64579	1
MA2245.1	Hr78	0.290774	-0.264363	0.141648	1
MA2246.1	Jra	-0.500582	0.352803	1	0.41747
MA2247.1	Kah	-0.116899	-0.00232213	1	1
MA2248.1	kay	0.0419087	-0.0357409	1	1
MA2249.1	ken	0.274358	-0.232567	0.178925	1
MA2250.1	klu	-0.266588	0.304843	1	0.612309
MA2251.1	knrl	0.11061	-0.0455813	0.86671	1
MA2252.1	lmd	NA	NA	NA	NA
MA2253.1	luna	-0.115288	0.107972	1	1
MA2254.1	lz	0.037063	-0.111967	1	1
MA2255.1	Max	0.350658	-0.338433	0.0100157	1
MA2256.1	mid	0.0900888	-0.190601	0.846421	1
MA2257.1	Mitf	-0.109807	0.163713	1	0.936737
MA2258.1	Mnt	0.498403	-0.556116	0.00700248	1
MA2259.1	org-1	0.236789	-0.252747	0.223737	1
MA2260.1	pdm3	-0.218337	0.349638	1	0.433931
MA2261.1	phol	0.112912	-0.0381025	0.66812	1
MA2262.1	pnt	0.253438	-0.0998892	0.199614	1
MA2263.1	Poxm	NA	NA	NA	NA
MA2264.1	Rel	0.0419087	-0.0310029	1	1
MA2265.1	retn	-0.0939605	0.0571747	1	0.982386
MA2266.1	Rfx	NA	NA	NA	NA
MA2267.1	rib	0.0273863	0.0626277	1	1
MA2268.1	sage	0.15212	-0.14929	0.612309	1
MA2269.1	sc	0.115156	-0.0271673	0.778983	1
MA2270.1	scrt	0.160791	-0.168928	1	1
MA2271.1	sens	-0.17917	0.152165	1	0.941605
MA2272.1	slp2	0.276734	-0.240515	0.0211408	1
MA2273.1	Sox102F	0.122242	-0.139833	1	1
MA2274.1	Sox14	0.0791159	-0.103644	0.829892	1
MA2275.1	Sox15	-0.493535	0.399016	1	0.141648
MA2276.1	Sox21a	NA	NA	NA	NA
MA2277.1	Sox21b	NA	NA	NA	NA
MA2278.1	SoxN	-0.281462	0.287815	1	0.27644
MA2279.1	Sp1	0.0128968	0.10107	1	1
MA2280.1	Spps	0.011777	0.0430579	1	1
MA2281.1	SREBP	0.160791	-0.192157	1	1
MA2282.1	SREBP	0.122242	-0.11952	1	1
MA2283.1	srp	-0.0279244	0.0623851	1	1
MA2284.1	ss	0.33945	-0.328338	0.311241	1
MA2285.1	sug	NA	NA	NA	NA
MA2286.1	svp	0.243987	-0.197259	0.212399	1
MA2287.1	TfAP-2	-0.104274	0.116129	1	1
MA2288.1	tj	0.1388	-0.116089	0.659617	1
MA2289.1	toy	NA	NA	NA	NA
MA2290.1	Usf	0.0210735	0.030631	1	1
MA2291.1	vri	0.0826343	-0.0979546	1	1
MA2292.1	wor	0.567611	-0.6595	2.6061e-05	1
MA2293.1	Xbp1	-0.24118	0.272762	1	0.722752
MA2294.1	Xrp1	-0.262705	0.200914	1	0.846421
MA2295.1	ac	-0.0029636	0.0577928	1	1
MA2296.1	aop	0.128888	-0.106656	0.533799	1
MA2297.1	BtbVII	0.0103869	-0.0656345	1	1
MA2298.1	CG3065	0.122242	-0.103754	1	1
MA2299.1	CG4854	0.144849	-0.048549	0.533799	1
MA2300.1	CG8319	NA	NA	NA	NA
MA2301.1	clk	0.102364	-0.0854007	0.829892	1
MA2302.1	Crg-1	-0.28973	0.150484	1	0.970815
MA2303.1	crp	0.0671507	-0.019838	0.970815	1
MA2304.1	cwo	-0.142268	0.0756181	1	1
MA2305.1	cyc	0.0419087	-0.0623475	1	1
MA2306.1	D1	-0.0456699	0.0332366	1	1
MA2307.1	D19B	-0.196829	0.133405	1	0.829892
MA2308.1	da	0.248468	-0.234261	0.03804	1
MA2309.1	ewg	0.252331	-0.178784	0.0680074	1
MA2310.1	fru	-0.111686	0.0689401	1	1
MA2311.1	ftz-f1	-0.157782	0.101315	1	0.982386
MA2312.1	grn	0.112684	-0.143616	0.612309	1
MA2313.1	hng1	NA	NA	NA	NA
MA2314.1	hr3	-0.811006	0.853423	1	0.000159381
MA2315.1	insv	-0.0503588	0.0990614	1	0.995166
MA2316.1	l(3)neo38	-0.0649194	0.202659	1	0.829892
MA2317.1	nau	0.248468	-0.234261	0.03804	1
MA2318.1	pita	NA	NA	NA	NA
MA2319.1	run	0.242757	-0.252916	0.254468	1
MA2320.1	Sox100B	0.23288	-0.193734	0.178925	1
MA2321.1	tx	0.248468	-0.234261	0.03804	1
MA2322.1	ZIPIC	0.218039	-0.241264	0.342843	1
MA0529.3	BEAF-32	-0.0621762	0.202451	1	0.808615
MA0010.2	br	0.528246	-0.728672	0.000159381	1
MA0011.2	br	-0.157364	0.108589	1	0.71106
MA0012.2	br	-0.082528	0.0512413	1	1
MA0443.2	btd	0.184265	-0.0691562	0.439181	1
MA0015.2	Cf2	0.120023	0.00669372	0.618678	1
MA0184.2	CG9876	-0.145836	0.151228	1	0.541705
MA0530.2	cnc::maf-S	0.0295002	-0.067168	1	1
MA0531.2	CTCF	0.182695	-0.156657	0.379074	1
MA0185.2	Deaf1	0.0314604	-0.0264032	0.35389	1
MA1455.2	dmrt99B	0.0419087	-0.0412847	1	1
MA1456.2	Dref	0.0556162	0.00343142	0.89334	1
MA1836.2	dsx	0.0270732	-0.0665366	1	1
MA0915.2	dve	-0.156834	0.0512059	1	1
MA0189.2	E5	-0.164837	0.148682	1	0.461053
MA1837.2	Elba1	-0.292127	0.31588	1	0.525327
MA1838.2	Elba2	-0.292127	0.31588	1	0.525327
MA0222.2	exd	-0.18808	0.237996	1	0.337203
MA1839.2	GATAd	0.141767	-0.228781	0.525327	1
MA1840.2	gcm	-0.371304	0.346519	1	0.54537
MA1457.2	grh	-0.0489527	0.0815485	1	1
MA1458.2	Hsf	0.107423	-0.240372	0.824213	1
MA1841.2	kn	-0.0693885	0.142677	1	0.829892
MA0451.2	kni	0.436907	-0.405863	0.03804	1
MA0452.3	Kr	-0.0913441	-0.0573029	1	1
MA0195.2	Lim3	-0.0890553	0.107494	1	0.408496
MA1459.2	M1BP	-0.855936	0.939979	1	0.000159381
MA0197.3	nub	-0.65438	0.549679	1	0.178925
MA0126.2	ovo	-0.0212916	0.061295	1	1
MA1702.2	Pdp1	-0.110244	0.200887	1	0.850177
MA0457.2	PHDP	-0.104969	0.137413	1	0.296319
MA1460.2	pho	0.457106	-0.451212	0.00167696	1
MA0536.2	pnr	-0.0733228	0.152168	1	0.829892
MA0200.2	Pph13	-0.145836	0.151228	1	0.541705
MA0239.2	prd	-0.0212916	0.061295	1	1
MA0243.2	sd	0.219886	-0.363339	0.337203	1
MA0458.2	slp1	0.032239	0.146025	1	0.829892
MA0086.3	sna	0.60517	-0.641975	8.9512e-07	1
MA0532.2	Stat92E	-0.10301	0.300914	1	0.61358
MA1461.2	sv	NA	NA	NA	NA
MA0247.3	tin	-0.0157943	0.0438777	1	1
MA0205.3	Trl	-0.305244	0.271147	1	0.54537
MA0249.3	twi	-0.198214	0.15481	1	0.86671
MA0094.3	Ubx	-0.197202	0.169354	1	0.489256
MA0016.2	usp	0.222302	-0.209678	0.178925	1
MA1462.2	vfl	0.00470651	-0.102382	1	1
MA0252.2	vis	-0.260595	0.261228	1	0.0945423
MA0255.2	z	0.131021	-0.180385	0.337203	1
MA0257.2	zen2	-0.0826528	0.0852855	1	0.902248
MA0085.2	Su(H)	0.290651	-0.14975	0.091487	1
CNAAATT	CNAAATT	0.0225686	0.0521808	1	1
AGYWGGC	AGYWGGC	-0.248348	0.226258	1	0.54537

### Sheet: Eu vs Para early (DE - FDR=0.05
id	name	eusperm - log2enr	parasperm - log2enr	eusperm - padj	parasperm -padj
MA0013.1	br	0.278649	-0.31639	0.000239064	1
MA0022.1	dl	0.050965	-0.027988	1	1
MA0023.1	dl	0.0839682	-0.0349064	1	1
MA0026.1	Eip74EF	0.604839	-0.330917	3.92822e-19	1
MA0049.1	hb	-0.291186	0.264392	1	0.891324
MA0165.1	Abd-B	-0.075613	-0.0996411	1	1
MA0166.1	Antp	-0.397825	0.0917806	1	1
MA0167.1	Awh	-0.0694874	-0.124795	1	1
MA0168.1	B-H1	-0.398665	0.521143	1	0.0812738
MA0169.1	B-H2	-0.218122	0.303908	1	0.720484
MA0170.1	C15	-0.365429	0.269718	1	0.505311
MA0171.1	CG11085	0.000173878	-0.0217289	1	1
MA0172.1	CG11294	-0.328222	0.256881	1	0.951753
MA0173.1	CG11617	-0.458001	0.159252	1	1
MA0174.1	Dbx	-0.0892336	-0.0294114	1	1
MA0175.1	lms	-0.226376	-0.0305108	1	1
MA0176.1	CG15696	-0.392664	0.114093	1	1
MA0177.1	CG18599	0.0208144	-0.276814	1	1
MA0178.1	CG32105	-0.32485	0.139009	1	1
MA0179.1	CG32532	-0.224988	0.0681458	1	1
MA0180.1	Vsx2	0.253111	-0.217081	0.588538	1
MA0181.1	Vsx1	-0.224988	0.0681458	1	1
MA0182.1	CG4328	-0.045312	-0.0156116	1	1
MA0183.1	HHEX	-0.0348992	-0.114437	1	1
MA0186.1	Dfd	-0.316699	0.0924144	1	1
MA0187.1	Dll	-0.318112	0.0648922	1	1
MA0188.1	Dr	-0.158744	0.261056	1	0.936296
MA0190.1	Gsc	0.280462	-0.081553	0.000956138	1
MA0191.1	HGTX	-0.118269	-0.09601	1	1
MA0192.1	Hmx	-0.497707	0.309862	1	0.720484
MA0193.1	schlank	-0.398156	0.161006	1	1
MA0194.1	Lim1	-0.512377	0.0681276	1	1
MA0196.1	NK7.1	-0.31975	0.195637	1	1
MA0198.1	OdsH	-0.0438783	-0.145556	1	1
MA0199.1	Optix	-0.219646	0.106898	1	1
MA0201.1	Ptx1	0.221069	-0.178209	0.001331	1
MA0202.1	Rx	-0.101758	-0.092892	1	1
MA0203.1	Scr	-0.110809	-0.108049	1	1
MA0204.1	Six4	-0.522029	0.363316	1	0.470755
MA0206.1	abd-A	-0.329545	0.0472395	1	1
MA0207.1	achi	-0.0209264	0.204184	1	1
MA0208.1	al	-0.402974	0.301352	1	0.762648
MA0209.1	ap	0.00714111	-0.273594	1	1
MA0210.1	ara	0.0133416	-0.00628251	0.591006	1
MA0211.1	bap	-0.248408	-0.0413798	1	1
MA0212.1	bcd	0.494907	-0.37928	1.64734e-13	1
MA0213.1	brk	0.235415	-0.0848354	0.00163278	1
MA0214.1	bsh	-0.334929	0.175762	1	1
MA0215.1	btn	-0.143659	-0.122242	1	1
MA0217.1	caup	0.0449985	-0.0361204	0.192766	1
MA0218.1	ct	0.104473	-0.18774	0.280295	1
MA0219.1	ems	-0.0141962	-0.158056	1	1
MA0220.1	en	-0.0870692	-0.130128	1	1
MA0221.1	eve	-0.0638794	-0.223771	1	1
MA0224.1	exex	-0.320348	-0.151097	1	1
MA0225.1	ftz	-0.424261	0.189754	1	1
MA0226.1	hbn	-0.177535	-0.0685612	1	1
MA0227.1	hth	0.254159	-0.0265411	0.00162521	1
MA0228.1	ind	-0.222049	-0.0273268	1	1
MA0229.1	inv	-0.409144	0.0724047	1	1
MA0230.1	lab	-0.329545	0.0472395	1	1
MA0231.1	lbe	0.14043	-0.125073	0.00309907	1
MA0232.1	lbl	0.121057	-0.208991	0.114495	1
MA0233.1	mirr	0.0561404	-0.0476614	0.000182616	1
MA0234.1	oc	0.494907	-0.37928	1.64734e-13	1
MA0235.1	onecut	-0.405588	0.296876	1	0.718576
MA0236.1	otp	-0.18455	-0.0150915	1	1
MA0238.1	pb	0.0208144	-0.276814	1	1
MA0240.1	repo	-0.249313	0.0189611	1	1
MA0241.1	ro	-0.205202	-0.226758	1	1
MA0242.1	Bgb::run	0.132099	-0.138237	1	1
MA0244.1	slbo	0.081891	0.0848894	0.80279	1
MA0245.1	slou	-0.241679	0.161511	1	1
MA0246.1	so	-0.358322	0.257367	1	0.724118
MA0248.1	tup	-0.12808	0.246491	1	0.948173
MA0250.1	unc-4	-0.282398	0.0995502	1	1
MA0251.1	unpg	-0.0438783	-0.145556	1	1
MA0253.1	vnd	0.0908104	0.09488	0.714809	1
MA0254.1	vvl	-0.14479	0.12106	1	1
MA0256.1	zen	-0.110809	-0.108049	1	1
MA0444.1	CG34031	0.254879	-0.108871	0.0033028	1
MA0445.1	D	0.106002	-0.113882	0.434888	1
MA0446.1	fkh	0.456541	-0.306059	1.54622e-07	1
MA0447.1	gt	0.0171892	-0.0420377	1	1
MA0448.1	H2.0	0.00641846	-0.111715	1	1
MA0449.1	h	0.0171892	-0.021373	1	1
MA0450.1	hkb	0.0341759	-0.0265929	1	1
MA0454.1	odd	0.067561	-0.0618371	1	1
MA0456.1	opa	NA	NA	NA	NA
MA0459.1	tll	-0.103897	-0.0109819	1	1
MA0460.1	ttk	-0.118271	0.128979	1	1
MA0216.2	cad	-0.196056	0.208877	1	1
MA0533.1	su(Hw)	NA	NA	NA	NA
MA0534.1	EcR::usp	0.050965	-0.0427282	1	1
MA0237.2	pan	NA	NA	NA	NA
MA0535.1	Mad	-0.00760634	0.120218	1	1
MA0916.1	Ets21C	0.100191	-0.0830699	1	1
MA0917.1	gcm2	-0.380279	0.477412	1	0.223491
MA1700.1	Clamp	0.193873	-0.203964	1	1
MA2107.1	cg	-0.059566	0.131154	1	1
MA2108.1	sqz	0.0180337	0.0686422	1	1
MA2188.1	acj6	-0.506506	0.142912	1	1
MA2189.1	Adf1	-0.0286957	0.0168219	1	1
MA2190.1	Aef1	-0.306254	-0.00264175	1	1
MA2191.1	amos	0.311524	-0.398785	1.11608e-05	1
MA2192.1	Atf-2	0.0341759	-0.0382387	1	1
MA2193.1	Atf3	0.100191	-0.0930966	1	1
MA2194.1	Atf6	NA	NA	NA	NA
MA2195.1	ato	0.284393	-0.287269	1.26986e-05	1
MA2196.1	bigmax	0.0839682	-0.121558	1	1
MA2197.1	bin	0.513581	-0.464084	4.8249e-12	1
MA2198.1	Blimp-1	0.116233	-0.113779	1	1
MA2199.1	bowl	-0.00400595	-0.183177	1	1
MA2200.1	bs	0.0171892	-0.0318517	1	1
MA2201.1	Bteb2	NA	NA	NA	NA
MA2202.1	byn	0.0763646	-0.0422441	1	1
MA2203.1	CG12605	0.050965	-0.0360127	1	1
MA2204.1	CG4360	0.067561	-0.100957	1	1
MA2205.1	CG7928	0.116233	-0.0578169	1	1
MA2206.1	CHES-1-like	0.468373	-0.518366	1.54598e-06	1
MA2207.1	ci	-0.254474	0.157533	1	0.720484
MA2208.1	crc	0.0171892	-0.042208	1	1
MA2209.1	CrebA	NA	NA	NA	NA
MA2210.1	CrebB	0.0341759	-0.0538965	1	1
MA2211.1	croc	-0.00715565	-4.66788e-05	1	1
MA2212.1	dar1	NA	NA	NA	NA
MA2213.1	Dif	0.0171892	-0.00686699	1	1
MA2214.1	dimm	0.0171892	-0.00668357	1	1
MA2215.1	dm	0.0145904	0.0474611	1	1
MA2216.1	Doc2	-0.0921211	0.0642057	1	1
MA2217.1	dpn	-0.593146	0.368958	1	0.591006
MA2218.1	dsf	-0.103897	0.0104483	1	1
MA2219.1	E(spl)m3-HLH	-0.191354	0.0592405	1	1
MA2220.1	E(spl)mbeta-HLH	-0.191354	0.0454183	1	1
MA2221.1	E(spl)mdelta-HLH	-0.207396	0.0690625	1	1
MA2222.1	E(spl)mgamma-HLH	0.0171892	-0.00725868	1	1
MA2223.1	EcR	-0.517844	-0.0179474	1	1
MA2224.1	Eip75B	0.0341759	-0.0224867	1	1
MA2225.1	erm	0.016932	0.0996219	1	1
MA2226.1	ERR	0.163317	-0.185971	1	1
MA2227.1	esg	0.385587	-0.452435	1.66531e-09	1
MA2228.1	Ets65A	0.100191	-0.0830699	1	1
MA2229.1	Ets96B	0.0341759	-0.0368932	1	1
MA2230.1	Ets97D	0.0839682	-0.0915526	1	1
MA2231.1	Ets98B	0.100191	-0.0656322	1	1
MA2232.1	fd59A	0.394432	-0.227108	7.59759e-08	1
MA2233.1	Fer1	0.0171892	-0.0416558	1	1
MA2234.1	Fer2	0.106459	0.0557357	0.588538	1
MA2235.1	FoxL1	-0.0746712	0.0357452	1	1
MA2236.1	foxo	-0.105171	0.0488783	1	1
MA2237.1	FoxP	0.390373	-0.392403	1.59088e-07	1
MA2238.1	GATAe	-0.364386	0.0860179	1	1
MA2239.1	gsb	-0.0418809	0.0607235	1	1
MA2240.1	Hey	-0.0932517	-0.0386438	1	1
MA2241.1	HLH4C	NA	NA	NA	NA
MA2242.1	Hnf4	0.0171892	-0.00609806	1	1
MA2243.1	Hr38	0.37812	-0.305829	0.00162521	1
MA2244.1	Hr39	0.238528	-0.158101	0.724118	1
MA2245.1	Hr78	-0.407272	-0.151808	1	1
MA2246.1	Jra	-0.145459	0.156625	1	0.720484
MA2247.1	Kah	NA	NA	NA	NA
MA2248.1	kay	0.0341759	-0.0104645	1	1
MA2249.1	ken	0.0995661	0.0578115	0.434888	1
MA2250.1	klu	0.100191	-0.0811547	1	1
MA2251.1	knrl	0.050965	-0.0342989	1	1
MA2252.1	lmd	NA	NA	NA	NA
MA2253.1	luna	0.163317	-0.121907	1	1
MA2254.1	lz	-0.0202867	-0.0623993	1	1
MA2255.1	Max	0.0145904	0.0474611	1	1
MA2256.1	mid	0.0488402	0.0363797	1	1
MA2257.1	Mitf	0.0763646	-0.0797112	1	1
MA2258.1	Mnt	0.067561	-0.0549213	1	1
MA2259.1	org-1	-0.237978	0.284351	1	0.809346
MA2260.1	pdm3	0.493155	-0.520753	1.54622e-07	1
MA2261.1	phol	-0.05867	0.159503	1	0.720484
MA2262.1	pnt	-0.00715565	-0.0596284	1	1
MA2263.1	Poxm	NA	NA	NA	NA
MA2264.1	Rel	NA	NA	NA	NA
MA2265.1	retn	-0.101577	-0.0957235	1	1
MA2266.1	Rfx	NA	NA	NA	NA
MA2267.1	rib	-0.646633	0.526103	1	0.124121
MA2268.1	sage	0.238528	-0.194778	0.724118	1
MA2269.1	sc	0.178676	-0.1163	1	1
MA2270.1	scrt	0.0171892	-0.0115241	1	1
MA2271.1	sens	0.050965	-0.0668463	1	1
MA2272.1	slp2	0.669034	-0.67492	2.28398e-23	1
MA2273.1	Sox102F	0.0171892	-0.0278523	1	1
MA2274.1	Sox14	0.067561	-0.0268856	1	1
MA2275.1	Sox15	-0.729537	0.56835	1	0.0812738
MA2276.1	Sox21a	NA	NA	NA	NA
MA2277.1	Sox21b	NA	NA	NA	NA
MA2278.1	SoxN	0.0171892	-0.02815	1	1
MA2279.1	Sp1	-0.010695	0.0724539	1	1
MA2280.1	Spps	NA	NA	NA	NA
MA2281.1	SREBP	0.0341759	-0.0517847	1	1
MA2282.1	SREBP	-0.0541295	0.154613	1	0.720484
MA2283.1	srp	0.24524	0.0203958	0.00123145	1
MA2284.1	ss	0.050965	-0.0540401	1	1
MA2285.1	sug	NA	NA	NA	NA
MA2286.1	svp	0.105051	-0.242656	0.531434	1
MA2287.1	TfAP-2	-0.519361	0.283341	1	0.256995
MA2288.1	tj	0.253111	-0.347638	0.588538	1
MA2289.1	toy	NA	NA	NA	NA
MA2290.1	Usf	0.0341759	-0.0603933	1	1
MA2291.1	vri	0.050965	-0.0869188	1	1
MA2292.1	wor	0.505389	-0.560445	5.65343e-08	1
MA2293.1	Xbp1	-0.512798	0.271954	1	0.724118
MA2294.1	Xrp1	0.050965	-0.0604627	1	1
MA2295.1	ac	-0.334827	0.419707	1	0.399691
MA2296.1	aop	0.240092	-0.169087	0.0084346	1
MA2297.1	BtbVII	0.149156	0.143362	0.250245	1
MA2298.1	CG3065	NA	NA	NA	NA
MA2299.1	CG4854	0.0376084	0.0924261	1	1
MA2300.1	CG8319	NA	NA	NA	NA
MA2301.1	clk	-0.0173178	0.00649141	1	1
MA2302.1	Crg-1	0.123316	0.0410038	0.399691	1
MA2303.1	crp	0.310011	-0.290131	0.0814465	1
MA2304.1	cwo	-0.194351	0.0596181	1	1
MA2305.1	cyc	0.0171892	-0.021373	1	1
MA2306.1	D1	-0.00424452	0.133887	1	1
MA2307.1	D19B	NA	NA	NA	NA
MA2308.1	da	0.145236	0.0120764	0.278412	1
MA2309.1	ewg	0.100191	-0.157691	1	1
MA2310.1	fru	-0.252676	0.234127	1	1
MA2311.1	ftz-f1	-0.273859	0.162858	1	0.720484
MA2312.1	grn	0.0161047	0.178126	1	1
MA2313.1	hng1	NA	NA	NA	NA
MA2314.1	hr3	-0.133754	0.376798	1	0.505311
MA2315.1	insv	0.0171892	-0.0148479	1	1
MA2316.1	l(3)neo38	0.132099	-0.0667208	1	1
MA2317.1	nau	0.145236	0.0120764	0.278412	1
MA2318.1	pita	NA	NA	NA	NA
MA2319.1	run	0.172037	-0.13021	0.588538	1
MA2320.1	Sox100B	-0.0913576	0.162131	1	0.720484
MA2321.1	tx	0.145236	0.0120764	0.278412	1
MA2322.1	ZIPIC	0.155269	-0.0100757	0.724118	1
MA0529.3	BEAF-32	-0.229949	0.227561	1	1
MA0010.2	br	0.193126	-0.158195	0.144997	1
MA0011.2	br	-0.245411	0.240831	1	0.724118
MA0012.2	br	0.31785	-0.201639	9.92034e-06	1
MA0443.2	btd	-0.0267373	0.0954096	1	1
MA0015.2	Cf2	0.0899842	0.2706	0.762648	0.888946
MA0184.2	CG9876	-0.173574	0.081303	1	1
MA0530.2	cnc::maf-S	0.050965	-0.0564846	1	1
MA0531.2	CTCF	0.067561	-0.109496	1	1
MA0185.2	Deaf1	-0.0690373	0.107214	1	0.785174
MA1455.2	dmrt99B	0.0341759	-0.0518495	1	1
MA1456.2	Dref	-0.0884363	0.233308	1	1
MA1836.2	dsx	0.282817	-0.324661	0.000766952	1
MA0915.2	dve	0.494907	-0.37928	1.64734e-13	1
MA0189.2	E5	-0.0856126	-0.000824125	1	1
MA1837.2	Elba1	-0.58977	0.0412276	1	1
MA1838.2	Elba2	-0.58977	0.0412276	1	1
MA0222.2	exd	0.186906	0.0251227	0.0554558	1
MA1839.2	GATAd	-0.0378014	0.129051	1	1
MA1840.2	gcm	0.00686583	0.0524189	1	1
MA1457.2	grh	0.067561	-0.070495	1	1
MA1458.2	Hsf	-0.255401	0.0786807	1	1
MA1841.2	kn	-0.147019	0.151548	1	0.720484
MA0451.2	kni	0.0839682	-0.0780209	1	1
MA0452.3	Kr	0.0839682	-0.0655107	1	1
MA0195.2	Lim3	0.043387	-0.0397093	0.926206	1
MA1459.2	M1BP	-0.205386	0.448812	1	0.123004
MA0197.3	nub	-0.341133	0.343001	1	0.343645
MA0126.2	ovo	-0.185371	0.359263	1	0.591006
MA1702.2	Pdp1	0.130058	-0.0683464	1	1
MA0457.2	PHDP	-0.0863741	0.111078	1	1
MA1460.2	pho	0.0484144	-0.124999	1	1
MA0536.2	pnr	-0.234212	0.314711	1	0.724118
MA0200.2	Pph13	-0.173574	0.081303	1	1
MA0239.2	prd	-0.185371	0.359263	1	0.591006
MA0243.2	sd	0.194865	-0.172344	0.0144896	1
MA0458.2	slp1	0.180845	-0.00858038	0.10755	1
MA0086.3	sna	0.132099	-0.177691	1	1
MA0532.2	Stat92E	-0.0537081	0.103943	1	1
MA1461.2	sv	NA	NA	NA	NA
MA0247.3	tin	-0.206983	0.15629	1	1
MA0205.3	Trl	0.366883	-0.270376	9.2371e-09	1
MA0249.3	twi	-0.297918	0.492215	1	0.246991
MA0094.3	Ubx	-0.378525	0.172737	1	1
MA0016.2	usp	0.0341759	-0.0208025	1	1
MA1462.2	vfl	-0.717327	0.217701	1	1
MA0252.2	vis	-0.101897	0.0398988	1	1
MA0255.2	z	0.0876727	0.0969227	0.724118	1
MA0257.2	zen2	-0.0314564	-0.21331	1	1
MA0085.2	Su(H)	0.147792	-0.100112	1	1
CNAAATT	CNAAATT	0.412635	-0.170303	4.29972e-10	1
AGYWGGC	AGYWGGC	0.0967167	-0.36142	0.720484	1

### Sheet: Eu vs Para late (DE - FDR=0.05)
id	name	eusperm - log2enr	parasperm - log2enr	eusperm - padj	parasperm -padj
MA0013.1	br	0.156609	-0.24896	0.517253	1
MA0022.1	dl	0.119229	-0.0970295	0.603993	1
MA0023.1	dl	0.057902	-0.0656608	0.979773	1
MA0026.1	Eip74EF	-0.179729	0.156195	1	0.841184
MA0049.1	hb	-0.234802	0.0855953	1	0.940467
MA0165.1	Abd-B	0.125201	-0.0904108	0.0548352	1
MA0166.1	Antp	-0.228647	0.158549	1	0.798421
MA0167.1	Awh	-0.121845	0.140251	1	0.729483
MA0168.1	B-H1	-0.356873	0.313707	1	0.0760494
MA0169.1	B-H2	-0.318835	0.296469	1	0.158175
MA0170.1	C15	-0.15918	0.13956	1	0.45777
MA0171.1	CG11085	-0.0658322	0.0573037	1	1
MA0172.1	CG11294	-0.256604	0.279514	1	0.381381
MA0173.1	CG11617	0.0659529	0.0278838	0.826198	1
MA0174.1	Dbx	-0.0189816	0.0569627	1	0.897601
MA0175.1	lms	-0.0966101	0.110184	1	0.804286
MA0176.1	CG15696	-0.067102	0.0677085	1	0.841184
MA0177.1	CG18599	-0.0320036	0.0600654	1	0.991175
MA0178.1	CG32105	-0.164322	0.156461	1	0.728621
MA0179.1	CG32532	-0.19525	0.207377	1	0.501733
MA0180.1	Vsx2	-0.111517	0.219337	1	0.804286
MA0181.1	Vsx1	-0.19525	0.207377	1	0.501733
MA0182.1	CG4328	-0.0472246	0.0395474	1	0.856665
MA0183.1	HHEX	-0.114238	0.129282	1	0.760669
MA0186.1	Dfd	-0.124088	0.0712241	1	0.991175
MA0187.1	Dll	-0.138336	0.132417	1	0.64443
MA0188.1	Dr	-0.38849	0.413693	1	0.156666
MA0190.1	Gsc	-0.0964544	0.0954062	1	0.913495
MA0191.1	HGTX	-0.163495	0.156307	1	0.63865
MA0192.1	Hmx	-0.123946	0.0868237	1	0.89628
MA0193.1	schlank	0.0930917	-0.0752078	0.634237	1
MA0194.1	Lim1	-0.134995	0.128396	1	0.89628
MA0196.1	NK7.1	-0.176953	0.150529	1	0.603993
MA0198.1	OdsH	-0.0477686	0.0848697	1	0.88762
MA0199.1	Optix	0.0607469	-0.0571652	0.579638	1
MA0201.1	Ptx1	-0.0716546	-0.0560375	1	1
MA0202.1	Rx	-0.118135	0.158569	1	0.636134
MA0203.1	Scr	-0.108715	0.109845	1	0.841184
MA0204.1	Six4	-0.251585	0.202431	1	0.501733
MA0206.1	abd-A	-0.32876	0.298226	1	0.343094
MA0207.1	achi	-0.21222	0.183966	1	0.579638
MA0208.1	al	-0.161851	0.151821	1	0.804286
MA0209.1	ap	-0.0939068	0.131044	1	0.760669
MA0210.1	ara	-0.00236312	0.00248209	1	1
MA0211.1	bap	0.28506	-0.382334	0.0824648	1
MA0212.1	bcd	-0.102029	0.0080627	1	1
MA0213.1	brk	0.710474	-0.591956	1.46138e-08	1
MA0214.1	bsh	-0.268806	0.22615	1	0.21537
MA0215.1	btn	-0.162275	0.137049	1	0.755747
MA0217.1	caup	-0.0598057	0.0766664	1	0.168546
MA0218.1	ct	-0.0716993	0.0273487	1	1
MA0219.1	ems	-0.0542912	0.0976199	1	0.798421
MA0220.1	en	-0.0991493	0.138153	1	0.728621
MA0221.1	eve	0.0536494	-0.000639499	0.804286	1
MA0224.1	exex	-0.198941	0.244795	1	0.569632
MA0225.1	ftz	-0.180152	0.141618	1	0.728621
MA0226.1	hbn	-0.0569789	0.0831097	1	0.907339
MA0227.1	hth	-0.16747	0.199743	1	0.501733
MA0228.1	ind	-0.134488	0.135177	1	0.812362
MA0229.1	inv	-0.171685	0.213088	1	0.585194
MA0230.1	lab	-0.32876	0.298226	1	0.343094
MA0231.1	lbe	0.0580527	-0.0428627	0.274879	1
MA0232.1	lbl	-0.119098	0.0961125	1	0.627097
MA0233.1	mirr	0.0207925	-0.00738315	0.267108	1
MA0234.1	oc	-0.102029	0.0080627	1	1
MA0235.1	onecut	-0.128359	0.140927	1	0.728621
MA0236.1	otp	-0.192236	0.166291	1	0.634237
MA0238.1	pb	-0.0320036	0.0600654	1	0.991175
MA0240.1	repo	-0.0853049	0.0901264	1	0.897601
MA0241.1	ro	-0.205388	0.256351	1	0.460282
MA0242.1	Bgb::run	-0.0525053	-0.0730466	1	1
MA0244.1	slbo	-0.0184887	-0.015746	1	1
MA0245.1	slou	-0.271916	0.264225	1	0.114231
MA0246.1	so	-0.15952	0.135891	1	0.703974
MA0248.1	tup	-0.205712	0.186786	1	0.569632
MA0250.1	unc-4	-0.130165	0.11199	1	0.841184
MA0251.1	unpg	-0.0477686	0.0848697	1	0.88762
MA0253.1	vnd	0.234637	-0.132724	0.277522	1
MA0254.1	vvl	-0.0152397	-0.0142741	1	1
MA0256.1	zen	-0.108715	0.109845	1	0.841184
MA0444.1	CG34031	0.0528541	-0.121557	0.907339	1
MA0445.1	D	0.0664105	-0.0153632	0.918772	1
MA0446.1	fkh	0.109984	-0.111067	0.760669	1
MA0447.1	gt	0.0418723	-0.0644047	1	1
MA0448.1	H2.0	0.078733	-0.0631614	0.300845	1
MA0449.1	h	-0.10882	0.0162306	1	1
MA0450.1	hkb	-0.0242784	0.0562643	1	1
MA0454.1	odd	-0.342722	0.221117	1	0.634237
MA0456.1	opa	NA	NA	NA	NA
MA0459.1	tll	0.676637	-0.731075	1.46138e-08	1
MA0460.1	ttk	0.00665208	0.0653716	1	1
MA0216.2	cad	0.0104356	0.107395	1	1
MA0533.1	su(Hw)	-0.134797	0.169925	1	0.822719
MA0534.1	EcR::usp	0.0825635	-0.0509873	1	1
MA0237.2	pan	-0.137545	0.16008	1	0.841184
MA0535.1	Mad	0.0199499	0.00137551	1	1
MA0916.1	Ets21C	0.14171	-0.0259217	0.611534	1
MA0917.1	gcm2	0.423531	-0.370731	0.007639	1
MA1700.1	Clamp	-0.584623	0.582566	1	0.14249
MA2107.1	cg	0.315556	-0.239778	0.0856891	1
MA2108.1	sqz	-0.0697697	0.0849956	1	0.728621
MA2188.1	acj6	-0.121193	0.122933	1	0.897601
MA2189.1	Adf1	-0.0403833	0.0529857	1	1
MA2190.1	Aef1	-0.192195	0.131258	1	0.897601
MA2191.1	amos	0.243925	-0.170576	0.214797	1
MA2192.1	Atf-2	0.160657	-0.155012	1	1
MA2193.1	Atf3	0.112007	-0.103203	0.634237	1
MA2194.1	Atf6	NA	NA	NA	NA
MA2195.1	ato	-0.120477	0.0904897	1	1
MA2196.1	bigmax	-0.0575057	0.1161	1	1
MA2197.1	bin	0.189967	-0.149738	0.147695	1
MA2198.1	Blimp-1	0.364097	-0.386855	0.0166267	1
MA2199.1	bowl	-0.225452	0.103607	1	0.991175
MA2200.1	bs	-0.147661	0.0970045	1	0.988223
MA2201.1	Bteb2	NA	NA	NA	NA
MA2202.1	byn	0.369006	-0.397905	0.0254197	1
MA2203.1	CG12605	0.228672	-0.219341	0.181223	1
MA2204.1	CG4360	-0.0627978	-0.00356298	1	1
MA2205.1	CG7928	-0.391188	0.34185	1	0.521013
MA2206.1	CHES-1-like	0.118733	-0.196914	0.728621	1
MA2207.1	ci	-0.0804153	0.192955	1	0.753037
MA2208.1	crc	-0.143768	0.0906557	1	1
MA2209.1	CrebA	0.0418723	-0.023965	1	1
MA2210.1	CrebB	0.0418723	-0.0617706	1	1
MA2211.1	croc	0.157849	-0.0419299	0.610819	1
MA2212.1	dar1	0.0418723	-0.0355349	1	1
MA2213.1	Dif	0.122138	-0.0901714	1	1
MA2214.1	dimm	0.122138	-0.164437	1	1
MA2215.1	dm	0.321808	-0.295963	0.0254197	1
MA2216.1	Doc2	0.20894	-0.305692	0.386462	1
MA2217.1	dpn	-0.205854	0.0172642	1	1
MA2218.1	dsf	0.344235	-0.509881	0.0515433	1
MA2219.1	E(spl)m3-HLH	-0.0310162	-0.0494569	1	1
MA2220.1	E(spl)mbeta-HLH	-0.131273	-0.0993945	1	1
MA2221.1	E(spl)mdelta-HLH	-0.176994	0.108964	1	1
MA2222.1	E(spl)mgamma-HLH	-0.0841351	0.0475637	1	1
MA2223.1	EcR	0.127793	-0.247339	0.728621	1
MA2224.1	Eip75B	-0.0379303	0.0823942	1	1
MA2225.1	erm	0.168975	0.00687186	0.386462	1
MA2226.1	ERR	0.353526	-0.219364	0.0254197	1
MA2227.1	esg	0.53488	-0.718704	4.45723e-05	1
MA2228.1	Ets65A	0.14171	-0.0259217	0.611534	1
MA2229.1	Ets96B	0.0442585	-0.0334406	1	1
MA2230.1	Ets97D	-0.247795	0.198627	1	0.822719
MA2231.1	Ets98B	0.404836	-0.331001	0.0856891	1
MA2232.1	fd59A	-0.137026	0.191057	1	0.747072
MA2233.1	Fer1	0.234739	-0.271295	0.855397	1
MA2234.1	Fer2	-0.0121246	-0.0441186	1	1
MA2235.1	FoxL1	0.0343865	-0.0248103	0.88762	1
MA2236.1	foxo	-0.0315207	-0.0642902	1	1
MA2237.1	FoxP	0.0581213	-0.118841	0.89628	1
MA2238.1	GATAe	0.137759	-0.201632	0.324928	1
MA2239.1	gsb	0.0670978	-0.077184	0.907339	1
MA2240.1	Hey	0.121422	-0.246508	0.729483	1
MA2241.1	HLH4C	-0.0823092	0.135096	1	0.822719
MA2242.1	Hnf4	0.0418723	-0.0289932	1	1
MA2243.1	Hr38	0.213425	-0.210666	0.381381	1
MA2244.1	Hr39	0.159221	-0.0200074	0.603993	1
MA2245.1	Hr78	0.27276	-0.247912	0.158175	1
MA2246.1	Jra	-0.500088	0.344403	1	0.460682
MA2247.1	Kah	-0.116069	-0.00177461	1	1
MA2248.1	kay	0.0418723	-0.0374679	1	1
MA2249.1	ken	0.27833	-0.246701	0.158175	1
MA2250.1	klu	-0.264269	0.297522	1	0.634237
MA2251.1	knrl	0.114245	-0.0434381	0.855397	1
MA2252.1	lmd	NA	NA	NA	NA
MA2253.1	luna	-0.115336	0.105988	1	1
MA2254.1	lz	-0.00287206	-0.0938969	1	1
MA2255.1	Max	0.321808	-0.295963	0.0254197	1
MA2256.1	mid	0.0586668	-0.153843	0.979773	1
MA2257.1	Mitf	-0.109984	0.157663	1	0.913495
MA2258.1	Mnt	0.498032	-0.556921	0.007639	1
MA2259.1	org-1	0.198056	-0.209214	0.381381	1
MA2260.1	pdm3	-0.229386	0.367523	1	0.402299
MA2261.1	phol	0.11143	-0.0379284	0.697247	1
MA2262.1	pnt	0.261092	-0.105477	0.158175	1
MA2263.1	Poxm	NA	NA	NA	NA
MA2264.1	Rel	0.0418723	-0.0316828	1	1
MA2265.1	retn	-0.101627	0.0514665	1	0.988223
MA2266.1	Rfx	NA	NA	NA	NA
MA2267.1	rib	0.0326551	0.0412511	0.995774	1
MA2268.1	sage	0.109383	-0.10161	0.804286	1
MA2269.1	sc	0.0929133	-0.0108857	0.841184	1
MA2270.1	scrt	0.160657	-0.172489	1	1
MA2271.1	sens	-0.197608	0.153192	1	0.907339
MA2272.1	slp2	0.227342	-0.204171	0.0856891	1
MA2273.1	Sox102F	0.122138	-0.143499	1	1
MA2274.1	Sox14	0.270401	-0.27668	0.675978	1
MA2275.1	Sox15	-0.52249	0.418705	1	0.10396
MA2276.1	Sox21a	NA	NA	NA	NA
MA2277.1	Sox21b	NA	NA	NA	NA
MA2278.1	SoxN	-0.281126	0.286393	1	0.277522
MA2279.1	Sp1	0.0155915	0.0903855	1	1
MA2280.1	Spps	0.0171893	0.0460651	1	1
MA2281.1	SREBP	0.160657	-0.190559	1	1
MA2282.1	SREBP	0.122138	-0.12216	1	1
MA2283.1	srp	-0.0507794	0.0902436	1	1
MA2284.1	ss	0.305202	-0.303855	0.492482	1
MA2285.1	sug	NA	NA	NA	NA
MA2286.1	svp	0.274576	-0.231674	0.14249	1
MA2287.1	TfAP-2	-0.0975476	0.112872	1	0.995774
MA2288.1	tj	0.15312	-0.113906	0.627097	1
MA2289.1	toy	NA	NA	NA	NA
MA2290.1	Usf	0.0194906	0.0328075	1	1
MA2291.1	vri	0.0825635	-0.0971707	1	1
MA2292.1	wor	0.545176	-0.634414	6.67552e-05	1
MA2293.1	Xbp1	-0.238278	0.267771	1	0.728621
MA2294.1	Xrp1	-0.254056	0.196377	1	0.841184
MA2295.1	ac	-0.0433894	0.107587	1	0.995774
MA2296.1	aop	0.0975719	-0.0793732	0.728621	1
MA2297.1	BtbVII	-0.0281997	-0.0441331	1	1
MA2298.1	CG3065	0.122138	-0.101088	1	1
MA2299.1	CG4854	0.121471	-0.00855541	0.64443	1
MA2300.1	CG8319	NA	NA	NA	NA
MA2301.1	clk	0.0968815	-0.0904914	0.826198	1
MA2302.1	Crg-1	-0.317034	0.209494	1	0.840102
MA2303.1	crp	0.0107814	0.0171102	1	1
MA2304.1	cwo	-0.198997	0.128338	1	0.991175
MA2305.1	cyc	0.0418723	-0.0618558	1	1
MA2306.1	D1	-0.0449926	0.0312617	1	1
MA2307.1	D19B	-0.195813	0.133871	1	0.822719
MA2308.1	da	0.247383	-0.253341	0.0477561	1
MA2309.1	ewg	0.257817	-0.1827	0.0567179	1
MA2310.1	fru	-0.0769339	0.0500852	1	1
MA2311.1	ftz-f1	-0.15493	0.100204	1	0.971656
MA2312.1	grn	0.0788782	-0.113531	0.804286	1
MA2313.1	hng1	NA	NA	NA	NA
MA2314.1	hr3	-0.808608	0.839629	1	0.000253297
MA2315.1	insv	-0.0498667	0.100373	1	0.971656
MA2316.1	l(3)neo38	-0.0648237	0.205391	1	0.826198
MA2317.1	nau	0.247383	-0.253341	0.0477561	1
MA2318.1	pita	NA	NA	NA	NA
MA2319.1	run	0.234236	-0.264084	0.284355	1
MA2320.1	Sox100B	0.234754	-0.192065	0.158175	1
MA2321.1	tx	0.247383	-0.253341	0.0477561	1
MA2322.1	ZIPIC	0.207147	-0.21984	0.392396	1
MA0529.3	BEAF-32	-0.042557	0.167378	1	0.841184
MA0010.2	br	0.523387	-0.729061	0.000221702	1
MA0011.2	br	-0.154957	0.0948283	1	0.794968
MA0012.2	br	-0.0913926	0.0431035	1	1
MA0443.2	btd	0.177802	-0.0737383	0.488738	1
MA0015.2	Cf2	0.143212	-0.00288342	0.521013	1
MA0184.2	CG9876	-0.17563	0.174311	1	0.460682
MA0530.2	cnc::maf-S	0.0353635	-0.0650126	1	1
MA0531.2	CTCF	0.184801	-0.155386	0.381381	1
MA0185.2	Deaf1	0.0295636	-0.0245706	0.423827	1
MA1455.2	dmrt99B	0.0418723	-0.0407314	1	1
MA1456.2	Dref	0.0652912	-0.0190485	0.841184	1
MA1836.2	dsx	0.0351665	-0.0660958	1	1
MA0915.2	dve	-0.102029	0.0080627	1	1
MA0189.2	E5	-0.180424	0.159272	1	0.420572
MA1837.2	Elba1	-0.289857	0.320088	1	0.517253
MA1838.2	Elba2	-0.289857	0.320088	1	0.517253
MA0222.2	exd	-0.166694	0.228261	1	0.386462
MA1839.2	GATAd	0.119651	-0.208583	0.634237	1
MA1840.2	gcm	-0.373797	0.34159	1	0.590346
MA1457.2	grh	0.00940112	-0.0203818	1	1
MA1458.2	Hsf	0.249235	-0.369794	0.214797	1
MA1841.2	kn	-0.0637068	0.142889	1	0.822719
MA0451.2	kni	0.436575	-0.404576	0.0477561	1
MA0452.3	Kr	-0.093117	-0.0631301	1	1
MA0195.2	Lim3	-0.0819237	0.104515	1	0.45777
MA1459.2	M1BP	-0.851433	0.914994	1	0.000278144
MA0197.3	nub	-0.659042	0.552052	1	0.158175
MA0126.2	ovo	-0.00791605	0.0569995	1	1
MA1702.2	Pdp1	-0.0982352	0.198393	1	0.841184
MA0457.2	PHDP	-0.0941588	0.13144	1	0.343094
MA1460.2	pho	0.552453	-0.530841	5.24563e-05	1
MA0536.2	pnr	-0.0629721	0.129668	1	0.88762
MA0200.2	Pph13	-0.17563	0.174311	1	0.460682
MA0239.2	prd	-0.00791605	0.0569995	1	1
MA0243.2	sd	0.146188	-0.29168	0.634237	1
MA0458.2	slp1	0.0311907	0.136552	1	0.841184
MA0086.3	sna	0.577382	-0.613542	4.59653e-06	1
MA0532.2	Stat92E	-0.0985815	0.299832	1	0.634237
MA1461.2	sv	NA	NA	NA	NA
MA0247.3	tin	-0.0181272	0.0615219	1	1
MA0205.3	Trl	-0.268588	0.239059	1	0.64443
MA0249.3	twi	-0.236359	0.176885	1	0.826198
MA0094.3	Ubx	-0.223776	0.197716	1	0.381894
MA0016.2	usp	0.219351	-0.213341	0.158175	1
MA1462.2	vfl	-0.0513547	-0.0622792	1	1
MA0252.2	vis	-0.238417	0.235435	1	0.158175
MA0255.2	z	0.0822292	-0.154495	0.656399	1
MA0257.2	zen2	-0.0795631	0.083272	1	0.89628
MA0085.2	Su(H)	0.292764	-0.150584	0.0856891	1
CNAAATT	CNAAATT	0.0433699	0.0382557	0.827093	1
AGYWGGC	AGYWGGC	-0.250421	0.23724	1	0.5437
